# Planar, organoid-independent iPSC-derived small intestinal epithelium from celiac disease patient for studying cytokine-induced changes

**DOI:** 10.64898/2026.03.12.710771

**Authors:** Pauliina Kukkoaho, Maria Annala, Marika Kosunen, Helka Kaunisto, Karoliina Tanner, Fatima Siddique, Ella Soltin, Niyati Kandikanti, Susanna Kaksonen, Katarzyna Leskinen, Päivi Saavalainen, Juha Kesseli, Matti Nykter, Katriina Aalto-Setälä, Katri Kaukinen, Katri Lindfors, Kati Juuti-Uusitalo

**Affiliations:** Faculty of Medicine and Health Technology, Tampere University, 33014 Tampere; Folkhälsan, 00250 Helsinki; University of Helsinki, 00290 Helsinki; Heart Hospital, Tampere University Hospital, 33521 Tampere, Finland; Department of Internal Medicine, Tampere University Hospital, 33521 Tampere, Finland

**Keywords:** cytokine, interferon gamma, tumor necrosis factor alpha, induced pluripotent stem cell, iPSC, cytokine, celiac disease, small intestinal epithelial cell

## Abstract

**Background & Aims:** Celiac disease is a wheat-induced immune-mediated enteropathy characterized by cytokine, especially IFNγ upregulation. Intestinal organoid models for adult stem cell–based celiac disease exist, but planar iPSC based small intestinal epithelial models derived from celiac disease patients that would allow direct assessment from both sides of the epithelium have been lacking. We aimed to bridge this gap by setting up a two-dimensional *in vitro* model based on small intestinal epithelial cells derived from iPSC from celiac disease patient.

**Methods:** IPSCs from celiac disease patient and control patient were directly differentiated into small intestinal epithelium on Transwell inserts without intermediate organoid phase or replating. Model maturity and celiac disease specific cytokine responses were analysed using immunofluorescence, transcriptomic profiling, and LDH cytotoxicity assay.

**Results:** Two-dimensionally cultured **c**eliac disease derived line and control patient derived iPSCs matured similarly towards intestinal epithelium which expressed enterocyte specific PEPT1 and EpCAM. To the cytokine stimuli, celiac and healthy iPSC-SIECs responded by increasing the expression IRF1, ICAM1 and IDO1, and several other known cytokine responsive genes.

**Conclusions:** These findings suggest that the 2D iPSC celiac disease small intestinal epithelium model represent an appropriate platform for studying inflammation-associated enteropathies, such as celiac disease.
