## Supplemental table 1 for "Planar, organoid-independent iPSC-derived small intestinal epithelium from celiac disease patient for studying cytokine-induced changes": Kukkoaho_S1_Table.xlsx

### Sheet: Pool1 Unique oligos
Well Position	Unique index	Sequence	Sequence Name
A01	TAGCGAGTAATT	TTT TTT TAA GCA GTG GTA TCA ACG CAG AGT ACT AGC GAG TAA TTN NNN NNN NTT TTT TTT TTT TTT TTT TTT TTT TTT TTT TV	DS2023index01
A02	GTAGCTCCTTAA	TTT TTT TAA GCA GTG GTA TCA ACG CAG AGT ACG TAG CTC CTT AAN NNN NNN NTT TTT TTT TTT TTT TTT TTT TTT TTT TTT TV	DS2023index02
A03	TACTACGCCCGG	TTT TTT TAA GCA GTG GTA TCA ACG CAG AGT ACT ACT ACG CCC GGN NNN NNN NTT TTT TTT TTT TTT TTT TTT TTT TTT TTT TV	DS2023index03
A04	AGGCTCCGGGCC	TTT TTT TAA GCA GTG GTA TCA ACG CAG AGT ACA GGC TCC GGG CCN NNN NNN NTT TTT TTT TTT TTT TTT TTT TTT TTT TTT TV	DS2023index04
A05	GCAGCGTAAACC	TTT TTT TAA GCA GTG GTA TCA ACG CAG AGT ACG CAG CGT AAA CCN NNN NNN NTT TTT TTT TTT TTT TTT TTT TTT TTT TTT TV	DS2023index05
A06	CTGCGCATTTCC	TTT TTT TAA GCA GTG GTA TCA ACG CAG AGT ACC TGC GCA TTT CCN NNN NNN NTT TTT TTT TTT TTT TTT TTT TTT TTT TTT TV	DS2023index06
A07	GAGCGCTACCTT	TTT TTT TAA GCA GTG GTA TCA ACG CAG AGT ACG AGC GCT ACC TTN NNN NNN NTT TTT TTT TTT TTT TTT TTT TTT TTT TTT TV	DS2023index07
A08	CGCTCAGTGGAA	TTT TTT TAA GCA GTG GTA TCA ACG CAG AGT ACC GCT CAG TGG AAN NNN NNN NTT TTT TTT TTT TTT TTT TTT TTT TTT TTT TV	DS2023index08
A09	GTCTTAGGAAGG	TTT TTT TAA GCA GTG GTA TCA ACG CAG AGT ACG TCT TAG GAA GGN NNN NNN NTT TTT TTT TTT TTT TTT TTT TTT TTT TTT TV	DS2023index09
A10	ACTGATCGTTGG	TTT TTT TAA GCA GTG GTA TCA ACG CAG AGT ACA CTG ATC GTT GGN NNN NNN NTT TTT TTT TTT TTT TTT TTT TTT TTT TTT TV	DS2023index10
A11	TAGCTGCACCAA	TTT TTT TAA GCA GTG GTA TCA ACG CAG AGT ACT AGC TGC ACC AAN NNN NNN NTT TTT TTT TTT TTT TTT TTT TTT TTT TTT TV	DS2023index11
A12	GACGTCGAGGTT	TTT TTT TAA GCA GTG GTA TCA ACG CAG AGT ACG ACG TCG AGG TTN NNN NNN NTT TTT TTT TTT TTT TTT TTT TTT TTT TTT TV	DS2023index12
B01	AATTTAGCGAGT	TTT TTT TAA GCA GTG GTA TCA ACG CAG AGT ACA ATT TAG CGA GTN NNN NNN NTT TTT TTT TTT TTT TTT TTT TTT TTT TTT TV	DS2023index13
B02	TTAAGTAGCTCC	TTT TTT TAA GCA GTG GTA TCA ACG CAG AGT ACT TAA GTA GCT CCN NNN NNN NTT TTT TTT TTT TTT TTT TTT TTT TTT TTT TV	DS2023index14
B03	CCGGTACTACGC	TTT TTT TAA GCA GTG GTA TCA ACG CAG AGT ACC CGG TAC TAC GCN NNN NNN NTT TTT TTT TTT TTT TTT TTT TTT TTT TTT TV	DS2023index15
B04	GGCCAGGCTCCG	TTT TTT TAA GCA GTG GTA TCA ACG CAG AGT ACG GCC AGG CTC CGN NNN NNN NTT TTT TTT TTT TTT TTT TTT TTT TTT TTT TV	DS2023index16
B05	AACCGCAGCGTA	TTT TTT TAA GCA GTG GTA TCA ACG CAG AGT ACA ACC GCA GCG TAN NNN NNN NTT TTT TTT TTT TTT TTT TTT TTT TTT TTT TV	DS2023index17
B06	TTCCCTGCGCAT	TTT TTT TAA GCA GTG GTA TCA ACG CAG AGT ACT TCC CTG CGC ATN NNN NNN NTT TTT TTT TTT TTT TTT TTT TTT TTT TTT TV	DS2023index18
B07	CCTTGAGCGCTA	TTT TTT TAA GCA GTG GTA TCA ACG CAG AGT ACC CTT GAG CGC TAN NNN NNN NTT TTT TTT TTT TTT TTT TTT TTT TTT TTT TV	DS2023index19
B08	GGAACGCTCAGT	TTT TTT TAA GCA GTG GTA TCA ACG CAG AGT ACG GAA CGC TCA GTN NNN NNN NTT TTT TTT TTT TTT TTT TTT TTT TTT TTT TV	DS2023index20
B09	AAGGGTCTTAGG	TTT TTT TAA GCA GTG GTA TCA ACG CAG AGT ACA AGG GTC TTA GGN NNN NNN NTT TTT TTT TTT TTT TTT TTT TTT TTT TTT TV	DS2023index21
B10	TTGGACTGATCG	TTT TTT TAA GCA GTG GTA TCA ACG CAG AGT ACT TGG ACT GAT CGN NNN NNN NTT TTT TTT TTT TTT TTT TTT TTT TTT TTT TV	DS2023index22
B11	CCAATAGCTGCA	TTT TTT TAA GCA GTG GTA TCA ACG CAG AGT ACC CAA TAG CTG CAN NNN NNN NTT TTT TTT TTT TTT TTT TTT TTT TTT TTT TV	DS2023index23
B12	GGTTGACGTCGA	TTT TTT TAA GCA GTG GTA TCA ACG CAG AGT ACG GTT GAC GTC GAN NNN NNN NTT TTT TTT TTT TTT TTT TTT TTT TTT TTT TV	DS2023index24
C01	TAGCAATTGAGT	TTT TTT TAA GCA GTG GTA TCA ACG CAG AGT ACT AGC AAT TGA GTN NNN NNN NTT TTT TTT TTT TTT TTT TTT TTT TTT TTT TV	DS2023index25
C02	GTAGTTAACTCC	TTT TTT TAA GCA GTG GTA TCA ACG CAG AGT ACG TAG TTA ACT CCN NNN NNN NTT TTT TTT TTT TTT TTT TTT TTT TTT TTT TV	DS2023index26
C03	TACTCCGGACGC	TTT TTT TAA GCA GTG GTA TCA ACG CAG AGT ACT ACT CCG GAC GCN NNN NNN NTT TTT TTT TTT TTT TTT TTT TTT TTT TTT TV	DS2023index27
C04	AGGCGGCCTCCG	TTT TTT TAA GCA GTG GTA TCA ACG CAG AGT ACA GGC GGC CTC CGN NNN NNN NTT TTT TTT TTT TTT TTT TTT TTT TTT TTT TV	DS2023index28
C05	GCAGAACCCGTA	TTT TTT TAA GCA GTG GTA TCA ACG CAG AGT ACG CAG AAC CCG TAN NNN NNN NTT TTT TTT TTT TTT TTT TTT TTT TTT TTT TV	DS2023index29
C06	CTGCTTCCGCAT	TTT TTT TAA GCA GTG GTA TCA ACG CAG AGT ACC TGC TTC CGC ATN NNN NNN NTT TTT TTT TTT TTT TTT TTT TTT TTT TTT TV	DS2023index30
C07	GAGCCCTTGCTA	TTT TTT TAA GCA GTG GTA TCA ACG CAG AGT ACG AGC CCT TGC TAN NNN NNN NTT TTT TTT TTT TTT TTT TTT TTT TTT TTT TV	DS2023index31
C08	CGCTGGAACAGT	TTT TTT TAA GCA GTG GTA TCA ACG CAG AGT ACC GCT GGA ACA GTN NNN NNN NTT TTT TTT TTT TTT TTT TTT TTT TTT TTT TV	DS2023index32
C09	GTCTAAGGTACA	TTT TTT TAA GCA GTG GTA TCA ACG CAG AGT ACG TCT AAG GTA CAN NNN NNN NTT TTT TTT TTT TTT TTT TTT TTT TTT TTT TV	DS2023index33
C10	ACTGTTGGATCG	TTT TTT TAA GCA GTG GTA TCA ACG CAG AGT ACA CTG TTG GAT CGN NNN NNN NTT TTT TTT TTT TTT TTT TTT TTT TTT TTT TV	DS2023index34
C11	TAGCCCAATGCA	TTT TTT TAA GCA GTG GTA TCA ACG CAG AGT ACT AGC CCA ATG CAN NNN NNN NTT TTT TTT TTT TTT TTT TTT TTT TTT TTT TV	DS2023index35
C12	GACGGGTTTCGA	TTT TTT TAA GCA GTG GTA TCA ACG CAG AGT ACG ACG GGT TTC GAN NNN NNN NTT TTT TTT TTT TTT TTT TTT TTT TTT TTT TV	DS2023index36
D01	AATAGCGAGTTT	TTT TTT TAA GCA GTG GTA TCA ACG CAG AGT ACA ATA GCG AGT TTN NNN NNN NTT TTT TTT TTT TTT TTT TTT TTT TTT TTT TV	DS2023index37
D02	TTGTAGCTCCAA	TTT TTT TAA GCA GTG GTA TCA ACG CAG AGT ACT TGT AGC TCC AAN NNN NNN NTT TTT TTT TTT TTT TTT TTT TTT TTT TTT TV	DS2023index38
D03	CCTACTACGCGG	TTT TTT TAA GCA GTG GTA TCA ACG CAG AGT ACC CTA CTA CGC GGN NNN NNN NTT TTT TTT TTT TTT TTT TTT TTT TTT TTT TV	DS2023index39
D04	GGAGGCTCCGCC	TTT TTT TAA GCA GTG GTA TCA ACG CAG AGT ACG GAG GCT CCG CCN NNN NNN NTT TTT TTT TTT TTT TTT TTT TTT TTT TTT TV	DS2023index40
D05	AAGCAGCGTACC	TTT TTT TAA GCA GTG GTA TCA ACG CAG AGT ACA AGC AGC GTA CCN NNN NNN NTT TTT TTT TTT TTT TTT TTT TTT TTT TTT TV	DS2023index41
D06	TTCTGCGCATCC	TTT TTT TAA GCA GTG GTA TCA ACG CAG AGT ACT TCT GCG CAT CCN NNN NNN NTT TTT TTT TTT TTT TTT TTT TTT TTT TTT TV	DS2023index42
D07	CCGAGCGCTATT	TTT TTT TAA GCA GTG GTA TCA ACG CAG AGT ACC CGA GCG CTA TTN NNN NNN NTT TTT TTT TTT TTT TTT TTT TTT TTT TTT TV	DS2023index43
D08	GGCGCTCAGTAA	TTT TTT TAA GCA GTG GTA TCA ACG CAG AGT ACG GCG CTC AGT AAN NNN NNN NTT TTT TTT TTT TTT TTT TTT TTT TTT TTT TV	DS2023index44
D09	AAGTCTTAGGGG	TTT TTT TAA GCA GTG GTA TCA ACG CAG AGT ACA AGT CTT AGG GGN NNN NNN NTT TTT TTT TTT TTT TTT TTT TTT TTT TTT TV	DS2023index45
D10	TTACTGATCGGG	TTT TTT TAA GCA GTG GTA TCA ACG CAG AGT ACT TAC TGA TCG GGN NNN NNN NTT TTT TTT TTT TTT TTT TTT TTT TTT TTT TV	DS2023index46
D11	CCTAGCTGCAAA	TTT TTT TAA GCA GTG GTA TCA ACG CAG AGT ACC CTA GCT GCA AAN NNN NNN NTT TTT TTT TTT TTT TTT TTT TTT TTT TTT TV	DS2023index47
D12	GGGACGTCGATT	TTT TTT TAA GCA GTG GTA TCA ACG CAG AGT ACG GGA CGT CGA TTN NNN NNN NTT TTT TTT TTT TTT TTT TTT TTT TTT TTT TV	DS2023index48

### Sheet: Pool 1 N704
Index name	Sequence	index
Nextera_N704	CAA GCA GAA GAC GGC ATA CGA GAT GCT CAG GAG TCT CGT GGG CTC GG	GCTCAGGA
Nextera_N705	CAA GCA GAA GAC GGC ATA CGA GAT AGG AGT CCG TCT CGT GGG CTC GG	AGGAGTCC
Nextera_N706	CAA GCA GAA GAC GGC ATA CGA GAT CAT GCC TAG TCT CGT GGG CTC GG	CATGCCTA

### Sheet: Pool 2  unique oligos
Well Position	Unique index	Sequence	Sequence Name
A01	TAGCGAGTAATT	TTT TTT TAA GCA GTG GTA TCA ACG CAG AGT ACT AGC GAG TAA TTN NNN NNN NTT TTT TTT TTT TTT TTT TTT TTT TTT TTT TV	DS2023index01
A02	GTAGCTCCTTAA	TTT TTT TAA GCA GTG GTA TCA ACG CAG AGT ACG TAG CTC CTT AAN NNN NNN NTT TTT TTT TTT TTT TTT TTT TTT TTT TTT TV	DS2023index02
A03	TACTACGCCCGG	TTT TTT TAA GCA GTG GTA TCA ACG CAG AGT ACT ACT ACG CCC GGN NNN NNN NTT TTT TTT TTT TTT TTT TTT TTT TTT TTT TV	DS2023index03
A04	AGGCTCCGGGCC	TTT TTT TAA GCA GTG GTA TCA ACG CAG AGT ACA GGC TCC GGG CCN NNN NNN NTT TTT TTT TTT TTT TTT TTT TTT TTT TTT TV	DS2023index04
A05	GCAGCGTAAACC	TTT TTT TAA GCA GTG GTA TCA ACG CAG AGT ACG CAG CGT AAA CCN NNN NNN NTT TTT TTT TTT TTT TTT TTT TTT TTT TTT TV	DS2023index05
A06	CTGCGCATTTCC	TTT TTT TAA GCA GTG GTA TCA ACG CAG AGT ACC TGC GCA TTT CCN NNN NNN NTT TTT TTT TTT TTT TTT TTT TTT TTT TTT TV	DS2023index06
A07	GAGCGCTACCTT	TTT TTT TAA GCA GTG GTA TCA ACG CAG AGT ACG AGC GCT ACC TTN NNN NNN NTT TTT TTT TTT TTT TTT TTT TTT TTT TTT TV	DS2023index07
A08	CGCTCAGTGGAA	TTT TTT TAA GCA GTG GTA TCA ACG CAG AGT ACC GCT CAG TGG AAN NNN NNN NTT TTT TTT TTT TTT TTT TTT TTT TTT TTT TV	DS2023index08
A09	GTCTTAGGAAGG	TTT TTT TAA GCA GTG GTA TCA ACG CAG AGT ACG TCT TAG GAA GGN NNN NNN NTT TTT TTT TTT TTT TTT TTT TTT TTT TTT TV	DS2023index09
A10	ACTGATCGTTGG	TTT TTT TAA GCA GTG GTA TCA ACG CAG AGT ACA CTG ATC GTT GGN NNN NNN NTT TTT TTT TTT TTT TTT TTT TTT TTT TTT TV	DS2023index10
A11	TAGCTGCACCAA	TTT TTT TAA GCA GTG GTA TCA ACG CAG AGT ACT AGC TGC ACC AAN NNN NNN NTT TTT TTT TTT TTT TTT TTT TTT TTT TTT TV	DS2023index11
A12	GACGTCGAGGTT	TTT TTT TAA GCA GTG GTA TCA ACG CAG AGT ACG ACG TCG AGG TTN NNN NNN NTT TTT TTT TTT TTT TTT TTT TTT TTT TTT TV	DS2023index12
B01	AATTTAGCGAGT	TTT TTT TAA GCA GTG GTA TCA ACG CAG AGT ACA ATT TAG CGA GTN NNN NNN NTT TTT TTT TTT TTT TTT TTT TTT TTT TTT TV	DS2023index13
B02	TTAAGTAGCTCC	TTT TTT TAA GCA GTG GTA TCA ACG CAG AGT ACT TAA GTA GCT CCN NNN NNN NTT TTT TTT TTT TTT TTT TTT TTT TTT TTT TV	DS2023index14
B03	CCGGTACTACGC	TTT TTT TAA GCA GTG GTA TCA ACG CAG AGT ACC CGG TAC TAC GCN NNN NNN NTT TTT TTT TTT TTT TTT TTT TTT TTT TTT TV	DS2023index15
B04	GGCCAGGCTCCG	TTT TTT TAA GCA GTG GTA TCA ACG CAG AGT ACG GCC AGG CTC CGN NNN NNN NTT TTT TTT TTT TTT TTT TTT TTT TTT TTT TV	DS2023index16
B05	AACCGCAGCGTA	TTT TTT TAA GCA GTG GTA TCA ACG CAG AGT ACA ACC GCA GCG TAN NNN NNN NTT TTT TTT TTT TTT TTT TTT TTT TTT TTT TV	DS2023index17
B06	TTCCCTGCGCAT	TTT TTT TAA GCA GTG GTA TCA ACG CAG AGT ACT TCC CTG CGC ATN NNN NNN NTT TTT TTT TTT TTT TTT TTT TTT TTT TTT TV	DS2023index18
B07	CCTTGAGCGCTA	TTT TTT TAA GCA GTG GTA TCA ACG CAG AGT ACC CTT GAG CGC TAN NNN NNN NTT TTT TTT TTT TTT TTT TTT TTT TTT TTT TV	DS2023index19
B08	GGAACGCTCAGT	TTT TTT TAA GCA GTG GTA TCA ACG CAG AGT ACG GAA CGC TCA GTN NNN NNN NTT TTT TTT TTT TTT TTT TTT TTT TTT TTT TV	DS2023index20
B09	AAGGGTCTTAGG	TTT TTT TAA GCA GTG GTA TCA ACG CAG AGT ACA AGG GTC TTA GGN NNN NNN NTT TTT TTT TTT TTT TTT TTT TTT TTT TTT TV	DS2023index21
B10	TTGGACTGATCG	TTT TTT TAA GCA GTG GTA TCA ACG CAG AGT ACT TGG ACT GAT CGN NNN NNN NTT TTT TTT TTT TTT TTT TTT TTT TTT TTT TV	DS2023index22
B11	CCAATAGCTGCA	TTT TTT TAA GCA GTG GTA TCA ACG CAG AGT ACC CAA TAG CTG CAN NNN NNN NTT TTT TTT TTT TTT TTT TTT TTT TTT TTT TV	DS2023index23
B12	GGTTGACGTCGA	TTT TTT TAA GCA GTG GTA TCA ACG CAG AGT ACG GTT GAC GTC GAN NNN NNN NTT TTT TTT TTT TTT TTT TTT TTT TTT TTT TV	DS2023index24
C01	TAGCAATTGAGT	TTT TTT TAA GCA GTG GTA TCA ACG CAG AGT ACT AGC AAT TGA GTN NNN NNN NTT TTT TTT TTT TTT TTT TTT TTT TTT TTT TV	DS2023index25
C02	GTAGTTAACTCC	TTT TTT TAA GCA GTG GTA TCA ACG CAG AGT ACG TAG TTA ACT CCN NNN NNN NTT TTT TTT TTT TTT TTT TTT TTT TTT TTT TV	DS2023index26
C03	TACTCCGGACGC	TTT TTT TAA GCA GTG GTA TCA ACG CAG AGT ACT ACT CCG GAC GCN NNN NNN NTT TTT TTT TTT TTT TTT TTT TTT TTT TTT TV	DS2023index27
C04	AGGCGGCCTCCG	TTT TTT TAA GCA GTG GTA TCA ACG CAG AGT ACA GGC GGC CTC CGN NNN NNN NTT TTT TTT TTT TTT TTT TTT TTT TTT TTT TV	DS2023index28
C05	GCAGAACCCGTA	TTT TTT TAA GCA GTG GTA TCA ACG CAG AGT ACG CAG AAC CCG TAN NNN NNN NTT TTT TTT TTT TTT TTT TTT TTT TTT TTT TV	DS2023index29
C06	CTGCTTCCGCAT	TTT TTT TAA GCA GTG GTA TCA ACG CAG AGT ACC TGC TTC CGC ATN NNN NNN NTT TTT TTT TTT TTT TTT TTT TTT TTT TTT TV	DS2023index30
C07	GAGCCCTTGCTA	TTT TTT TAA GCA GTG GTA TCA ACG CAG AGT ACG AGC CCT TGC TAN NNN NNN NTT TTT TTT TTT TTT TTT TTT TTT TTT TTT TV	DS2023index31
C08	CGCTGGAACAGT	TTT TTT TAA GCA GTG GTA TCA ACG CAG AGT ACC GCT GGA ACA GTN NNN NNN NTT TTT TTT TTT TTT TTT TTT TTT TTT TTT TV	DS2023index32
C09	GTCTAAGGTACA	TTT TTT TAA GCA GTG GTA TCA ACG CAG AGT ACG TCT AAG GTA CAN NNN NNN NTT TTT TTT TTT TTT TTT TTT TTT TTT TTT TV	DS2023index33
C10	ACTGTTGGATCG	TTT TTT TAA GCA GTG GTA TCA ACG CAG AGT ACA CTG TTG GAT CGN NNN NNN NTT TTT TTT TTT TTT TTT TTT TTT TTT TTT TV	DS2023index34
C11	TAGCCCAATGCA	TTT TTT TAA GCA GTG GTA TCA ACG CAG AGT ACT AGC CCA ATG CAN NNN NNN NTT TTT TTT TTT TTT TTT TTT TTT TTT TTT TV	DS2023index35
C12	GACGGGTTTCGA	TTT TTT TAA GCA GTG GTA TCA ACG CAG AGT ACG ACG GGT TTC GAN NNN NNN NTT TTT TTT TTT TTT TTT TTT TTT TTT TTT TV	DS2023index36
D01	AATAGCGAGTTT	TTT TTT TAA GCA GTG GTA TCA ACG CAG AGT ACA ATA GCG AGT TTN NNN NNN NTT TTT TTT TTT TTT TTT TTT TTT TTT TTT TV	DS2023index37
D02	TTGTAGCTCCAA	TTT TTT TAA GCA GTG GTA TCA ACG CAG AGT ACT TGT AGC TCC AAN NNN NNN NTT TTT TTT TTT TTT TTT TTT TTT TTT TTT TV	DS2023index38
D03	CCTACTACGCGG	TTT TTT TAA GCA GTG GTA TCA ACG CAG AGT ACC CTA CTA CGC GGN NNN NNN NTT TTT TTT TTT TTT TTT TTT TTT TTT TTT TV	DS2023index39
D04	GGAGGCTCCGCC	TTT TTT TAA GCA GTG GTA TCA ACG CAG AGT ACG GAG GCT CCG CCN NNN NNN NTT TTT TTT TTT TTT TTT TTT TTT TTT TTT TV	DS2023index40
D05	AAGCAGCGTACC	TTT TTT TAA GCA GTG GTA TCA ACG CAG AGT ACA AGC AGC GTA CCN NNN NNN NTT TTT TTT TTT TTT TTT TTT TTT TTT TTT TV	DS2023index41
D06	TTCTGCGCATCC	TTT TTT TAA GCA GTG GTA TCA ACG CAG AGT ACT TCT GCG CAT CCN NNN NNN NTT TTT TTT TTT TTT TTT TTT TTT TTT TTT TV	DS2023index42
D07	CCGAGCGCTATT	TTT TTT TAA GCA GTG GTA TCA ACG CAG AGT ACC CGA GCG CTA TTN NNN NNN NTT TTT TTT TTT TTT TTT TTT TTT TTT TTT TV	DS2023index43
D08	GGCGCTCAGTAA	TTT TTT TAA GCA GTG GTA TCA ACG CAG AGT ACG GCG CTC AGT AAN NNN NNN NTT TTT TTT TTT TTT TTT TTT TTT TTT TTT TV	DS2023index44
D09	AAGTCTTAGGGG	TTT TTT TAA GCA GTG GTA TCA ACG CAG AGT ACA AGT CTT AGG GGN NNN NNN NTT TTT TTT TTT TTT TTT TTT TTT TTT TTT TV	DS2023index45
D10	TTACTGATCGGG	TTT TTT TAA GCA GTG GTA TCA ACG CAG AGT ACT TAC TGA TCG GGN NNN NNN NTT TTT TTT TTT TTT TTT TTT TTT TTT TTT TV	DS2023index46
D11	CCTAGCTGCAAA	TTT TTT TAA GCA GTG GTA TCA ACG CAG AGT ACC CTA GCT GCA AAN NNN NNN NTT TTT TTT TTT TTT TTT TTT TTT TTT TTT TV	DS2023index47
D12	GGGACGTCGATT	TTT TTT TAA GCA GTG GTA TCA ACG CAG AGT ACG GGA CGT CGA TTN NNN NNN NTT TTT TTT TTT TTT TTT TTT TTT TTT TTT TV	DS2023index48

### Sheet: N705 Pool2
Index name	Sequence	index
Nextera_N705	CAA GCA GAA GAC GGC ATA CGA GAT AGG AGT CCG TCT CGT GGG CTC GG	AGGAGTCC

### Sheet: Pool 3 Unique Index Oligos
Well Position	Unique index	Sequence	Sequence Name
A01	TAGCGAGTAATT	TTT TTT TAA GCA GTG GTA TCA ACG CAG AGT ACT AGC GAG TAA TTN NNN NNN NTT TTT TTT TTT TTT TTT TTT TTT TTT TTT TV	DS2023index01
A02	GTAGCTCCTTAA	TTT TTT TAA GCA GTG GTA TCA ACG CAG AGT ACG TAG CTC CTT AAN NNN NNN NTT TTT TTT TTT TTT TTT TTT TTT TTT TTT TV	DS2023index02
A03	TACTACGCCCGG	TTT TTT TAA GCA GTG GTA TCA ACG CAG AGT ACT ACT ACG CCC GGN NNN NNN NTT TTT TTT TTT TTT TTT TTT TTT TTT TTT TV	DS2023index03
A04	AGGCTCCGGGCC	TTT TTT TAA GCA GTG GTA TCA ACG CAG AGT ACA GGC TCC GGG CCN NNN NNN NTT TTT TTT TTT TTT TTT TTT TTT TTT TTT TV	DS2023index04
A05	GCAGCGTAAACC	TTT TTT TAA GCA GTG GTA TCA ACG CAG AGT ACG CAG CGT AAA CCN NNN NNN NTT TTT TTT TTT TTT TTT TTT TTT TTT TTT TV	DS2023index05
A06	CTGCGCATTTCC	TTT TTT TAA GCA GTG GTA TCA ACG CAG AGT ACC TGC GCA TTT CCN NNN NNN NTT TTT TTT TTT TTT TTT TTT TTT TTT TTT TV	DS2023index06
A07	GAGCGCTACCTT	TTT TTT TAA GCA GTG GTA TCA ACG CAG AGT ACG AGC GCT ACC TTN NNN NNN NTT TTT TTT TTT TTT TTT TTT TTT TTT TTT TV	DS2023index07
A08	CGCTCAGTGGAA	TTT TTT TAA GCA GTG GTA TCA ACG CAG AGT ACC GCT CAG TGG AAN NNN NNN NTT TTT TTT TTT TTT TTT TTT TTT TTT TTT TV	DS2023index08
A09	GTCTTAGGAAGG	TTT TTT TAA GCA GTG GTA TCA ACG CAG AGT ACG TCT TAG GAA GGN NNN NNN NTT TTT TTT TTT TTT TTT TTT TTT TTT TTT TV	DS2023index09
A10	ACTGATCGTTGG	TTT TTT TAA GCA GTG GTA TCA ACG CAG AGT ACA CTG ATC GTT GGN NNN NNN NTT TTT TTT TTT TTT TTT TTT TTT TTT TTT TV	DS2023index10
A11	TAGCTGCACCAA	TTT TTT TAA GCA GTG GTA TCA ACG CAG AGT ACT AGC TGC ACC AAN NNN NNN NTT TTT TTT TTT TTT TTT TTT TTT TTT TTT TV	DS2023index11
A12	GACGTCGAGGTT	TTT TTT TAA GCA GTG GTA TCA ACG CAG AGT ACG ACG TCG AGG TTN NNN NNN NTT TTT TTT TTT TTT TTT TTT TTT TTT TTT TV	DS2023index12
B01	AATTTAGCGAGT	TTT TTT TAA GCA GTG GTA TCA ACG CAG AGT ACA ATT TAG CGA GTN NNN NNN NTT TTT TTT TTT TTT TTT TTT TTT TTT TTT TV	DS2023index13
B02	TTAAGTAGCTCC	TTT TTT TAA GCA GTG GTA TCA ACG CAG AGT ACT TAA GTA GCT CCN NNN NNN NTT TTT TTT TTT TTT TTT TTT TTT TTT TTT TV	DS2023index14
B03	CCGGTACTACGC	TTT TTT TAA GCA GTG GTA TCA ACG CAG AGT ACC CGG TAC TAC GCN NNN NNN NTT TTT TTT TTT TTT TTT TTT TTT TTT TTT TV	DS2023index15
B04	GGCCAGGCTCCG	TTT TTT TAA GCA GTG GTA TCA ACG CAG AGT ACG GCC AGG CTC CGN NNN NNN NTT TTT TTT TTT TTT TTT TTT TTT TTT TTT TV	DS2023index16
B05	AACCGCAGCGTA	TTT TTT TAA GCA GTG GTA TCA ACG CAG AGT ACA ACC GCA GCG TAN NNN NNN NTT TTT TTT TTT TTT TTT TTT TTT TTT TTT TV	DS2023index17
B06	TTCCCTGCGCAT	TTT TTT TAA GCA GTG GTA TCA ACG CAG AGT ACT TCC CTG CGC ATN NNN NNN NTT TTT TTT TTT TTT TTT TTT TTT TTT TTT TV	DS2023index18
B07	CCTTGAGCGCTA	TTT TTT TAA GCA GTG GTA TCA ACG CAG AGT ACC CTT GAG CGC TAN NNN NNN NTT TTT TTT TTT TTT TTT TTT TTT TTT TTT TV	DS2023index19
B08	GGAACGCTCAGT	TTT TTT TAA GCA GTG GTA TCA ACG CAG AGT ACG GAA CGC TCA GTN NNN NNN NTT TTT TTT TTT TTT TTT TTT TTT TTT TTT TV	DS2023index20
B09	AAGGGTCTTAGG	TTT TTT TAA GCA GTG GTA TCA ACG CAG AGT ACA AGG GTC TTA GGN NNN NNN NTT TTT TTT TTT TTT TTT TTT TTT TTT TTT TV	DS2023index21
B10	TTGGACTGATCG	TTT TTT TAA GCA GTG GTA TCA ACG CAG AGT ACT TGG ACT GAT CGN NNN NNN NTT TTT TTT TTT TTT TTT TTT TTT TTT TTT TV	DS2023index22
B11	CCAATAGCTGCA	TTT TTT TAA GCA GTG GTA TCA ACG CAG AGT ACC CAA TAG CTG CAN NNN NNN NTT TTT TTT TTT TTT TTT TTT TTT TTT TTT TV	DS2023index23
B12	GGTTGACGTCGA	TTT TTT TAA GCA GTG GTA TCA ACG CAG AGT ACG GTT GAC GTC GAN NNN NNN NTT TTT TTT TTT TTT TTT TTT TTT TTT TTT TV	DS2023index24
C01	TAGCAATTGAGT	TTT TTT TAA GCA GTG GTA TCA ACG CAG AGT ACT AGC AAT TGA GTN NNN NNN NTT TTT TTT TTT TTT TTT TTT TTT TTT TTT TV	DS2023index25
C02	GTAGTTAACTCC	TTT TTT TAA GCA GTG GTA TCA ACG CAG AGT ACG TAG TTA ACT CCN NNN NNN NTT TTT TTT TTT TTT TTT TTT TTT TTT TTT TV	DS2023index26
C03	TACTCCGGACGC	TTT TTT TAA GCA GTG GTA TCA ACG CAG AGT ACT ACT CCG GAC GCN NNN NNN NTT TTT TTT TTT TTT TTT TTT TTT TTT TTT TV	DS2023index27
C04	AGGCGGCCTCCG	TTT TTT TAA GCA GTG GTA TCA ACG CAG AGT ACA GGC GGC CTC CGN NNN NNN NTT TTT TTT TTT TTT TTT TTT TTT TTT TTT TV	DS2023index28
C05	GCAGAACCCGTA	TTT TTT TAA GCA GTG GTA TCA ACG CAG AGT ACG CAG AAC CCG TAN NNN NNN NTT TTT TTT TTT TTT TTT TTT TTT TTT TTT TV	DS2023index29
C06	CTGCTTCCGCAT	TTT TTT TAA GCA GTG GTA TCA ACG CAG AGT ACC TGC TTC CGC ATN NNN NNN NTT TTT TTT TTT TTT TTT TTT TTT TTT TTT TV	DS2023index30
C07	GAGCCCTTGCTA	TTT TTT TAA GCA GTG GTA TCA ACG CAG AGT ACG AGC CCT TGC TAN NNN NNN NTT TTT TTT TTT TTT TTT TTT TTT TTT TTT TV	DS2023index31
C08	CGCTGGAACAGT	TTT TTT TAA GCA GTG GTA TCA ACG CAG AGT ACC GCT GGA ACA GTN NNN NNN NTT TTT TTT TTT TTT TTT TTT TTT TTT TTT TV	DS2023index32
C09	GTCTAAGGTACA	TTT TTT TAA GCA GTG GTA TCA ACG CAG AGT ACG TCT AAG GTA CAN NNN NNN NTT TTT TTT TTT TTT TTT TTT TTT TTT TTT TV	DS2023index33
C10	ACTGTTGGATCG	TTT TTT TAA GCA GTG GTA TCA ACG CAG AGT ACA CTG TTG GAT CGN NNN NNN NTT TTT TTT TTT TTT TTT TTT TTT TTT TTT TV	DS2023index34
C11	TAGCCCAATGCA	TTT TTT TAA GCA GTG GTA TCA ACG CAG AGT ACT AGC CCA ATG CAN NNN NNN NTT TTT TTT TTT TTT TTT TTT TTT TTT TTT TV	DS2023index35
C12	GACGGGTTTCGA	TTT TTT TAA GCA GTG GTA TCA ACG CAG AGT ACG ACG GGT TTC GAN NNN NNN NTT TTT TTT TTT TTT TTT TTT TTT TTT TTT TV	DS2023index36
D01	AATAGCGAGTTT	TTT TTT TAA GCA GTG GTA TCA ACG CAG AGT ACA ATA GCG AGT TTN NNN NNN NTT TTT TTT TTT TTT TTT TTT TTT TTT TTT TV	DS2023index37
D02	TTGTAGCTCCAA	TTT TTT TAA GCA GTG GTA TCA ACG CAG AGT ACT TGT AGC TCC AAN NNN NNN NTT TTT TTT TTT TTT TTT TTT TTT TTT TTT TV	DS2023index38
D03	CCTACTACGCGG	TTT TTT TAA GCA GTG GTA TCA ACG CAG AGT ACC CTA CTA CGC GGN NNN NNN NTT TTT TTT TTT TTT TTT TTT TTT TTT TTT TV	DS2023index39
D04	GGAGGCTCCGCC	TTT TTT TAA GCA GTG GTA TCA ACG CAG AGT ACG GAG GCT CCG CCN NNN NNN NTT TTT TTT TTT TTT TTT TTT TTT TTT TTT TV	DS2023index40
D05	AAGCAGCGTACC	TTT TTT TAA GCA GTG GTA TCA ACG CAG AGT ACA AGC AGC GTA CCN NNN NNN NTT TTT TTT TTT TTT TTT TTT TTT TTT TTT TV	DS2023index41
D06	TTCTGCGCATCC	TTT TTT TAA GCA GTG GTA TCA ACG CAG AGT ACT TCT GCG CAT CCN NNN NNN NTT TTT TTT TTT TTT TTT TTT TTT TTT TTT TV	DS2023index42
D07	CCGAGCGCTATT	TTT TTT TAA GCA GTG GTA TCA ACG CAG AGT ACC CGA GCG CTA TTN NNN NNN NTT TTT TTT TTT TTT TTT TTT TTT TTT TTT TV	DS2023index43
D08	GGCGCTCAGTAA	TTT TTT TAA GCA GTG GTA TCA ACG CAG AGT ACG GCG CTC AGT AAN NNN NNN NTT TTT TTT TTT TTT TTT TTT TTT TTT TTT TV	DS2023index44
D09	AAGTCTTAGGGG	TTT TTT TAA GCA GTG GTA TCA ACG CAG AGT ACA AGT CTT AGG GGN NNN NNN NTT TTT TTT TTT TTT TTT TTT TTT TTT TTT TV	DS2023index45
D10	TTACTGATCGGG	TTT TTT TAA GCA GTG GTA TCA ACG CAG AGT ACT TAC TGA TCG GGN NNN NNN NTT TTT TTT TTT TTT TTT TTT TTT TTT TTT TV	DS2023index46
D11	CCTAGCTGCAAA	TTT TTT TAA GCA GTG GTA TCA ACG CAG AGT ACC CTA GCT GCA AAN NNN NNN NTT TTT TTT TTT TTT TTT TTT TTT TTT TTT TV	DS2023index47
D12	GGGACGTCGATT	TTT TTT TAA GCA GTG GTA TCA ACG CAG AGT ACG GGA CGT CGA TTN NNN NNN NTT TTT TTT TTT TTT TTT TTT TTT TTT TTT TV	DS2023index48

### Sheet: N706 Pool 3
Index name	Sequence	index
Nextera_N706	CAA GCA GAA GAC GGC ATA CGA GAT CAT GCC TAG TCT CGT GGG CTC GG	CATGCCTA
